# Integrative analyses of convergent adaptation in sympatric extremophile fishes

**DOI:** 10.1101/2021.06.28.450104

**Authors:** Ryan Greenway, Rishi De-Kayne, Anthony P. Brown, Henry Camarillo, Cassandra Delich, Kerry L. McGowan, Joel Nelson, Lenin Arias-Rodriguez, Joanna L. Kelley, Michael Tobler

## Abstract

The evolution of independent lineages along replicated environmental gradients frequently results in convergent adaptation, yet the degree to which convergence is present across multiple levels of biological organization is often unclear. Additionally, inherent biases associated with shared ancestry and variation in selective regimes across geographic replicates often pose challenges for confidently identifying patterns of convergence. We investigated a system in which three species of poeciliid fishes sympatrically occur in a toxic spring rich in hydrogen sulfide (H_2_S) and an adjacent nonsulfidic stream to examine patterns of adaptive evolution across levels of biological organization. We found convergence in morphological and physiological traits and genome-wide patterns of gene expression among all three species. In addition, there were shared signatures of selection on genes encoding H_2_S toxicity targets in the mitochondrial genomes of each species. However, analyses of nuclear genomes revealed neither evidence for substantial genomic islands of divergence around genes involved in H_2_S toxicity and detoxification nor substantial congruence of strongly differentiated regions across population pairs. These non-convergent, heterogenous patterns of genomic divergence may indicate that sulfide tolerance is highly polygenic, with shared allele frequency shifts present at many loci with small effects along the genome. Alternatively, H_2_S tolerance may involve substantial genetic redundancy, with non-convergent lineage-specific variation at multiple loci along the genome underpinning similar changes in phenotypes and gene expression. Overall, we demonstrate variability in the extent of convergence across organizational levels and highlight the challenges of linking patterns of convergence across scales.
