## Supplementary table for "Integrative analyses of convergent adaptation in sympatric extremophile fishes"

### Sheet: GO - Pbimac
GO Term (Biological Process)	Description	P-value	FDR q-value	Enrichment	N	B	n	b	Genes
GO:0032879	regulation of localization	3.24e-06	0.0478	1.61	12328	2046	315	84	[MAGI2 - membrane associated guanylate kinase, ww and pdz domain containing 2, RHBDF1 - rhomboid 5 homolog 1 (drosophila), NODAL - nodal growth differentiation factor, ATP2B1 - atpase, ca++ transporting, plasma membrane 1, SEMA3G - sema domain, immunoglobulin domain (ig), short basic domain, secreted, (semaphorin) 3g, PNKD - paroxysmal nonkinesigenic dyskinesia, DRD2 - dopamine receptor d2, XPO4 …
GO:0006811	ion transport	1e-05	0.0737	1.94	12328	928	315	46	[ATP8B4 - atpase, class i, type 8b, member 4, PITPNA - phosphatidylinositol transfer protein, alpha, ATP2B1 - atpase, ca++ transporting, plasma membrane 1, NSF - n-ethylmaleimide-sensitive factor, DRD2 - dopamine receptor d2, RASA3 - ras p21 protein activator 3, GLRA2 - glycine receptor, alpha 2, SLC12A6 - solute carrier family 12 (potassium/chloride transporter), member 6, LRP2 - low density lip…
GO:0034220	ion transmembrane transport	1.72e-05	0.0842	2.11	12328	667	315	36	[ATP2B1 - atpase, ca++ transporting, plasma membrane 1, DRD2 - dopamine receptor d2, RASA3 - ras p21 protein activator 3, GLRA2 - glycine receptor, alpha 2, SLC12A6 - solute carrier family 12 (potassium/chloride transporter), member 6, LRP2 - low density lipoprotein receptor-related protein 2, SLC12A5 - solute carrier family 12 (potassium/chloride transporter), member 5, SLC25A25 - solute carrier…
GO:0098660	inorganic ion transmembrane transport	2.49e-05	0.0918	2.35	12328	467	315	28	[DRD2 - dopamine receptor d2, RASA3 - ras p21 protein activator 3, GLRA2 - glycine receptor, alpha 2, SLC12A6 - solute carrier family 12 (potassium/chloride transporter), member 6, SLC12A5 - solute carrier family 12 (potassium/chloride transporter), member 5, SLC25A25 - solute carrier family 25 (mitochondrial carrier; phosphate carrier), member 25, TRPC4 - transient receptor potential cation chan…
GO:0030001	metal ion transport	4.34e-05	0.128	2.32	12328	456	315	27	[ATP2B1 - atpase, ca++ transporting, plasma membrane 1, NSF - n-ethylmaleimide-sensitive factor, DRD2 - dopamine receptor d2, RASA3 - ras p21 protein activator 3, ABCC2 - atp-binding cassette, sub-family c (cftr/mrp), member 2, LRP2 - low density lipoprotein receptor-related protein 2, SLC12A6 - solute carrier family 12 (potassium/chloride transporter), member 6, SLC12A5 - solute carrier family 1…
GO:0006813	potassium ion transport	4.76e-05	0.117	3.98	12328	118	315	12	[KCNIP2 - kv channel interacting protein 2, KCNJ1 - potassium inwardly-rectifying channel, subfamily j, member 1, NSF - n-ethylmaleimide-sensitive factor, HCN4 - hyperpolarization activated cyclic nucleotide-gated potassium channel 4, KCNB1 - potassium voltage-gated channel, shab-related subfamily, member 1, KCNJ4 - potassium inwardly-rectifying channel, subfamily j, member 4, SLC12A6 - solute ca…
GO:0015671	oxygen transport	7.78e-05	0.164	15.65	12328	10	315	4	[HBA2 - hemoglobin, alpha 2, HBZ - hemoglobin, zeta, HBQ1 - hemoglobin, theta 1, HBE1 - hemoglobin, epsilon 1]
GO Term (Molecular Function)	Description	P-value	FDR q-value	Enrichment	N	B	n	b	Genes
GO:0031720	haptoglobin binding	2.05e-06	0.009	31.31	12328	5	315	4	[HBA2 - hemoglobin, alpha 2, HBZ - hemoglobin, zeta, HBQ1 - hemoglobin, theta 1, HBE1 - hemoglobin, epsilon 1]
GO:0005216	ion channel activity	2.39e-05	0.0525	2.78	12328	296	315	21	[KCNIP2 - kv channel interacting protein 2, LRRC8C - leucine rich repeat containing 8 family, member c, RASA3 - ras p21 protein activator 3, SLC26A6 - solute carrier family 26 (anion exchanger), member 6, GLRA2 - glycine receptor, alpha 2, KCNJ4 - potassium inwardly-rectifying channel, subfamily j, member 4, CLDN4 - claudin 4, KCNAB1 - potassium voltage-gated channel, shaker-related subfamily, be…
GO:0022838	substrate-specific channel activity	3.55e-05	0.052	2.7	12328	304	315	21	[KCNIP2 - kv channel interacting protein 2, LRRC8C - leucine rich repeat containing 8 family, member c, RASA3 - ras p21 protein activator 3, SLC26A6 - solute carrier family 26 (anion exchanger), member 6, GLRA2 - glycine receptor, alpha 2, KCNJ4 - potassium inwardly-rectifying channel, subfamily j, member 4, CLDN4 - claudin 4, KCNAB1 - potassium voltage-gated channel, shaker-related subfamily, be…
GO:0015267	channel activity	4.16e-05	0.0456	2.6	12328	331	315	22	[KCNIP2 - kv channel interacting protein 2, LRRC8C - leucine rich repeat containing 8 family, member c, RASA3 - ras p21 protein activator 3, SLC26A6 - solute carrier family 26 (anion exchanger), member 6, GLRA2 - glycine receptor, alpha 2, KCNJ4 - potassium inwardly-rectifying channel, subfamily j, member 4, CLDN4 - claudin 4, KCNAB1 - potassium voltage-gated channel, shaker-related subfamily, be…
GO:0022803	passive transmembrane transporter activity	4.35e-05	0.0382	2.59	12328	332	315	22	[KCNIP2 - kv channel interacting protein 2, LRRC8C - leucine rich repeat containing 8 family, member c, RASA3 - ras p21 protein activator 3, SLC26A6 - solute carrier family 26 (anion exchanger), member 6, GLRA2 - glycine receptor, alpha 2, KCNJ4 - potassium inwardly-rectifying channel, subfamily j, member 4, CLDN4 - claudin 4, KCNAB1 - potassium voltage-gated channel, shaker-related subfamily, be…
GO:0005344	oxygen carrier activity	4.76e-05	0.0349	17.39	12328	9	315	4	[HBA2 - hemoglobin, alpha 2, HBZ - hemoglobin, zeta, HBQ1 - hemoglobin, theta 1, HBE1 - hemoglobin, epsilon 1]
GO:0015079	potassium ion transmembrane transporter activity	8.89e-05	0.0558	4.02	12328	107	315	11	[KCNIP2 - kv channel interacting protein 2, KCNJ1 - potassium inwardly-rectifying channel, subfamily j, member 1, HCN4 - hyperpolarization activated cyclic nucleotide-gated potassium channel 4, KCNB1 - potassium voltage-gated channel, shab-related subfamily, member 1, KCNJ4 - potassium inwardly-rectifying channel, subfamily j, member 4, SLC12A6 - solute carrier family 12 (potassium/chloride trans…
GO Term (Cellular Component)	Description	P-value	FDR q-value	Enrichment	N	B	n	b	Genes
GO:0031838	haptoglobin-hemoglobin complex	2.05e-06	0.00391	31.31	12328	5	315	4	[HBA2 - hemoglobin, alpha 2, HBZ - hemoglobin, zeta, HBQ1 - hemoglobin, theta 1, HBE1 - hemoglobin, epsilon 1]
GO:0005833	hemoglobin complex	6.03e-06	0.00575	26.09	12328	6	315	4	[HBA2 - hemoglobin, alpha 2, HBZ - hemoglobin, zeta, HBQ1 - hemoglobin, theta 1, HBE1 - hemoglobin, epsilon 1]

### Sheet: GO - Xhell
GO Term (Biological Process)	Description	P-value	FDR q-value	Enrichment	N	B	n	b	Genes
GO:0098609	cell-cell adhesion	5.23e-05	0.77	2.5	12328	344	330	23	[PKD1 - polycystic kidney disease 1 (autosomal dominant), SLITRK3 - slit and ntrk-like family, member 3, PKP3 - plakophilin 3, CD164 - cd164 molecule, sialomucin, CLDN7 - claudin 7, GPC6 - glypican 6, NLGN4X - neuroligin 4, x-linked, PTPRS - protein tyrosine phosphatase, receptor type, s, PTPRU - protein tyrosine phosphatase, receptor type, u, LPHN1 - latrophilin 1, IGSF21 - immunoglobin superfam…
GO Term (Cellular Component)	Description	P-value	FDR q-value	Enrichment	N	B	n	b	Genes
GO:0031226	intrinsic component of plasma membrane	1.39e-05	0.0264	1.84	12328	1035	330	51	[PTPRZ1 - protein tyrosine phosphatase, receptor-type, z polypeptide 1, TRPC7 - transient receptor potential cation channel, subfamily c, member 7, CHRNB2 - cholinergic receptor, nicotinic, beta 2 (neuronal), PTPRN2 - protein tyrosine phosphatase, receptor type, n polypeptide 2, PTPRS - protein tyrosine phosphatase, receptor type, s, LGR6 - leucine-rich repeat containing g protein-coupled recepto…
GO:0044459	plasma membrane part	4.03e-05	0.0384	1.53	12328	1953	330	80	[PTPRZ1 - protein tyrosine phosphatase, receptor-type, z polypeptide 1, TRPC7 - transient receptor potential cation channel, subfamily c, member 7, SSH1 - slingshot protein phosphatase 1, CHRNB2 - cholinergic receptor, nicotinic, beta 2 (neuronal), PTPRN2 - protein tyrosine phosphatase, receptor type, n polypeptide 2, SPIRE1 - spire actin nucleation factor 1, PTPRS - protein tyrosine phosphatase,…
GO:0005887	integral component of plasma membrane	6.81e-05	0.0433	1.78	12328	984	330	47	[GSG1L - gsg1-like, PKD1 - polycystic kidney disease 1 (autosomal dominant), TSPAN11 - tetraspanin 11, TRPC7 - transient receptor potential cation channel, subfamily c, member 7, RRH - retinal pigment epithelium-derived rhodopsin homolog, PTPRZ1 - protein tyrosine phosphatase, receptor-type, z polypeptide 1, CHRNB2 - cholinergic receptor, nicotinic, beta 2 (neuronal), PTPRN2 - protein tyrosine ph…
